# From STRs to SNPs via ddRAD-seq: geographic assignment of confiscated tortoises at reduced costs

**DOI:** 10.1101/2021.12.07.471568

**Authors:** Roberto Biello, Mauro Zampiglia, Silvia Fuselli, Giulia Fabbri, Roberta Bisconti, Andrea Chiocchio, Emiliano Trucchi, Daniele Canestrelli, Giorgio Bertorelle

**Author notes:** Corresponding authors Roberto Biello Giorgio Bertorelle.

## Abstract

Assigning individuals to their source populations is crucial for conservation research, especially for endangered species threatened by illegal trade and translocations. Genetic assignment can be achieved with different types of molecular markers, but technical advantages and cost saving are recently promoting the shift from short tandem repeats (STRs) to single nucleotide polymorphisms (SNPs). Here, we designed, developed, and tested a small panel of SNPs for cost-effective geographic assignment of individuals with unknown origin of the endangered Mediterranean tortoise *Testudo hermanni*. We started by performing a ddRAD-seq experiment on 70 wild individuals of *T. hermanni* from 38 locations. Results obtained using 3,182 SNPs are comparable to those previously obtained using STR markers in terms of genetic structure and power to identify the macro-area of origin. However, our SNPs revealed further insights into the substructure in Western populations, especially in Southern Italy. A small panel of highly informative SNPs was then selected and tested by genotyping 190 individuals using the KASP genotyping chemistry. All the samples from wild populations of known geographic origin were genetically re-assigned with high accuracy to the original population. This reduced SNPs panel represents an efficient molecular tool that enables individuals to be genotyped at low cost (less than €15 per sample) for geographical assignment and identification of hybrids. This information is crucial for the management in-situ of confiscated animals and their possible re-allocation in the wild. Our methodological pipeline can easily be extended to other species.
