## Supplementary Table for "From STRs to SNPs via ddRAD-seq: geographic assignment of confiscated tortoises at reduced costs"

### Sheet: Supp_Tab_S1
Supplementary Table 1: Description of 190 Testudo hermanni samples genotyped with the FST-based panel of 48 SNPs.
	Wild	Captive	Total
Old	34	41	75
New	9	106	115
Total	43	147	190
Wild: Samples collected from wild populations
Captive: Samples collected from captive populations
Old: Samples previously typed at STR loci
New: Samples typed for the first time in this work

### Sheet: Supp_Tab_S2
Supplementary Table 2: List of Testudo hermanni samples included in the ddRAD-seq experiment.
ID SAMPLE	AREA	REGION	READS	MEAN READ LENGHT (bp)
GRE01	GREECE	Central Macedonia	161353	228
GRE02	GREECE	Central Macedonia	374292	223
GRE03	GREECE	Central Macedonia	189798	251
GRE04	GREECE	Central Macedonia	189769	252
GRE05	GREECE	Central Macedonia	297187	224
GRE06	GREECE	Thessaly	129838	224
GRE07	GREECE	Thessaly	169755	254
GRE08	GREECE	Thessaly	188897	252
CRO01	CROATIA	Istria	364951	271
EMI01	ITALIAN PENINSULA	Emilia-Romagna	305100	225
EMI02	ITALIAN PENINSULA	Emilia-Romagna	272265	249
EMI03	ITALIAN PENINSULA	Emilia-Romagna	305849	250
EMI04	ITALIAN PENINSULA	Emilia-Romagna	209411	225
TOS01	ITALIAN PENINSULA	Tuscany (north)	241948	251
TOS02	ITALIAN PENINSULA	Tuscany (south)	153544	266
TOS03	ITALIAN PENINSULA	Tuscany (south)	365050	261
TOS04	ITALIAN PENINSULA	Tuscany (south)	163445	264
TOS05	ITALIAN PENINSULA	Tuscany (south)	376751	253
TOS06	ITALIAN PENINSULA	Tuscany (south)	150268	226
LAZ01	ITALIAN PENINSULA	Lazio (centre)	358109	225
LAZ02	ITALIAN PENINSULA	Lazio (centre)	348984	225
LAZ03	ITALIAN PENINSULA	Lazio (centre)	157855	252
LAZ04	ITALIAN PENINSULA	Lazio (south)	311048	255
ABR01	ITALIAN PENINSULA	Abruzzo	259288	254
ABR02	ITALIAN PENINSULA	Abruzzo	199808	226
ABR03	ITALIAN PENINSULA	Abruzzo	190286	225
MOL01	ITALIAN PENINSULA	Molise	179338	254
CAM01	ITALIAN PENINSULA	Campania (north)	254645	225
CAM02	ITALIAN PENINSULA	Campania (north)	163287	226
CAM03	ITALIAN PENINSULA	Campania (north)	130934	250
CAM04	ITALIAN PENINSULA	Campania (centre)	237454	255
PUG01	ITALIAN PENINSULA	Apulia (north)	203395	261
PUG02	ITALIAN PENINSULA	Apulia (north)	284807	261
PUG03	ITALIAN PENINSULA	Apulia (north)	338942	263
PUG04	ITALIAN PENINSULA	Apulia (centre)	222683	254
PUG05	ITALIAN PENINSULA	Apulia (centre)	234089	255
PUG06	ITALIAN PENINSULA	Apulia (centre)	194127	255
PUG07	ITALIAN PENINSULA	Apulia (south)	193277	254
CAL01	ITALIAN PENINSULA	Calabria (north)	246473	258
CAL02	ITALIAN PENINSULA	Calabria (north)	357592	251
CAL03	ITALIAN PENINSULA	Calabria (north)	236149	226
CAL04	ITALIAN PENINSULA	Calabria (north)	138922	255
CAL05	ITALIAN PENINSULA	Calabria (centre)	171849	255
CAL06	ITALIAN PENINSULA	Calabria (centre)	159166	253
CAL07	ITALIAN PENINSULA	Calabria (centre)	183898	226
CAL08	ITALIAN PENINSULA	Calabria (centre)	243774	252
CAL09	ITALIAN PENINSULA	Calabria (centre)	231964	256
CAL10	ITALIAN PENINSULA	Calabria (centre)	187196	255
CAL11	ITALIAN PENINSULA	Calabria (centre)	167457	262
CAL12	ITALIAN PENINSULA	Calabria (centre)	412840	262
CAL13	ITALIAN PENINSULA	Calabria (centre-south)	278285	252
CAL14	ITALIAN PENINSULA	Calabria (centre-south)	245851	252
CAL15	ITALIAN PENINSULA	Calabria (south)	128604	255
CAL16	ITALIAN PENINSULA	Calabria (south)	214521	225
CAL17	ITALIAN PENINSULA	Calabria (south)	166666	224
SIC01	SICILY	Sicily (east)	322134	249
SIC02	SICILY	Sicily (centre)	233919	256
SIC03	SICILY	Sicily (centre)	89897	253
SIC04	SICILY	Sicily (centre)	209464	251
SIC05	SICILY	Sicily (centre)	199060	255
SIC06	SICILY	Sicily (north)	344896	226
SIC07	SICILY	Sicily (north)	264354	227
SIC08	SICILY	Sicily (north)	336058	226
SAR01	SARDINIA	Sardinia (north-west)	210653	264
SAR02	SARDINIA	Sardinia (north-west)	281604	255
SAR03	SARDINIA	Sardinia (north-west)	274102	262
SAR04	SARDINIA	Sardinia (north-west)	278071	252
SAR05	SARDINIA	Sardinia (north-west)	203201	256
SAR06	SARDINIA	Sardinia (north-west)	275464	251
SAR07	SARDINIA	Sardinia (north-west)	204606	252

### Sheet: Supp_Tab_S3
Supplementary Table 3: P-values of pairwise estimates of FST for ddRAD-seq (below diagonal) and STR (above diagonal) datasets.
	GRE	MEC	ITP	NCA	CCA	SCA	SIC	SAR
GRE	*	0	0	0	0	0	0	0
MEC	0	*	0	0	0	0	0	0
ITP	0	0	*	0	0	0.00586	0	0
NCA	0.00195	0.00781	0	*	0	0.00195	0	0
CCA	0	0	0	0	*	0.15332	0	0
SCA	0.00293	0.01367	0.00293	0.03027	0.00293	*	0.01074	0.00098
SIC	0	0.00098	0	0.00293	0	0.00684	*	0
SAR	0	0.00098	0	0.00293	0	0.00879	0.02246	*
